# Ecology and not phylogeny influences sensitivity to climate change in Muscicapidae Flycatchers in Eastern Himalayan and Indo-Burman hotspots

**DOI:** 10.1101/2023.10.05.561030

**Authors:** Aavika Dhanda, Michał T. Jezierski, Tim Coulson, Sonya Clegg

## Abstract

**Aims:** Species’ distributional responses to climate change can depend on ecology and phylogeny. The degree of habitat specialism is potentially important because habitat generalists with wider distributions are assumed to be less sensitive to environmental changes compared to narrowly-distributed habitat specialists. Additionally, predicting which aspects of the changing climate impacts species with different habitat associations may be particularly challenging in complex environments such as those of tropical mountains. We explore the effects of climate change on potential distributions of Muscicapidae Flycatchers in parts of the Eastern Himalayan Mountains and the Indo-Burman range, and relate predictions to the level of ecological habitat specialism, while accounting for phylogenetic relatedness.

**Location:** Bhutan and Northeast India

**Methods:** We used Maxent to develop ecological niche models of 60 Muscicapidae Flycatchers under different climatic scenarios by collating presences from Global Biodiversity Information Facility, Bioclimatic variables from WorldClim, and elevation from ASTER. Species were scored as habitat specialists or generalists using the Species Specialism Index. Variables with high contributions to Maxent models were extracted to explore sensitivity to climate change based on habitat specialism while testing for phylogenetic signal using Phylogenetic Generalised Least Squares.

**Results:** Maxent models had the highest contributions from variable bio8 (mean temperature of wettest quarter) under present climate, and tmax (maximum temperature) under future climatic scenarios. Phylogenetic Generalised Least Squares revealed that habitat generalists had higher sensitivity to climate change than specialists. We did not detect strong phylogenetic signal in sensitivity to abiotic variables under all climate scenarios.

**Main conclusions:** Potential distributions of Muscicapidae Flycatchers were sensitive to temperature variable in the month of the highest precipitation, and to maximum temperature. Potential distributions of habitat generalists were particularly sensitive to these abiotic variables, and those of habitat specialists less so. Sensitivity to abiotic variables did not show a pattern of phylogenetic niche conservatism. climate change, Muscicapidae Flycatchers, phylogenetic niche conservatism, habitat specialism, tropical mountains, Maxent
