## Supplementary Table S1-S3 for "Ecology and not phylogeny influences sensitivity to climate change in Muscicapidae Flycatchers in Eastern Himalayan and Indo-Burman hotspots"

### Sheet: Table S1
Species	bio14_contribution	bio15_contribution	bio18_contribution	bio19_contribution	bio2_contribution	bio3_contribution	bio8_contribution	elev_contribution
Anthipes_monileger	7.5324	1.9738	5.4557	8.9985	54.8353	4.4035	5.1974	11.6033
Brachypteryx_cruralis	5.0016	0.9326	6.662	6.0594	7.1597	3.9378	44.2774	25.9696
Brachypteryx_hyperythra	0.527	2.1372	1.0904	63.0135	8.7573	19.4941	3.5426	1.438
Brachypteryx_leucophris	6.0995	5.4736	10.7212	20.7118	27.1047	3.2471	10.412	16.2299
Calliope_calliope	16.3636	10.4392	3.792	2.379	1.373	7.0621	50.0702	8.5209
Cinclidium_frontale	11.3693	1.8808	4.3416	11.6027	17.6826	2.5061	33.314	17.303
Copsychus_saularis	0.6249	2.716	0.153	1.7918	0.8911	2.3008	90.8877	0.6347
Cyornis_magnirostris	1.561	0.7071	2.1478	5.6911	33.8624	48.2976	0.0633	7.6698
Cyornis_poliogenys	5.1737	1.6206	4.9361	3.1422	9.4363	0.6311	71.3756	3.6845
Cyornis_rubeculoides	2.2194	9.71	6.4222	9.3442	25.3878	7.5272	12.1757	27.2134
Cyornis_unicolor	4.4721	8.3969	4.0149	15.5473	49.4875	1.998	6.7364	9.3469
Cyornis_whitei	16.5759	5.0479	8.7199	34.3809	18.1452	3.9378	1.4804	11.712
Enicurus_immaculatus	5.9552	1.0331	3.1947	12.7976	28.3731	0.5903	25.1622	22.8938
Enicurus_leschenaulti	6.9948	1.7233	4.448	63.191	12.7854	3.2343	1.5078	6.1154
Enicurus_maculatus	0.3131	7.4606	6.1925	11.5899	0.6157	7.1686	28.3222	38.3374
Enicurus_schistaceus	7.2246	26.1668	8.8449	24.8149	1.6996	1.3192	7.4298	22.5002
Enicurus_scouleri	7.097	8.1581	6.207	13.1512	0.6633	6.6431	20.6936	37.3867
Eumyias_thalassinus	8.03	12.3391	3.0476	14.365	5.591	13.4791	13.365	29.7833
Ficedula_albicilla	3.5267	9.0378	3.6717	1.3873	8.4259	2.7144	65.4892	5.747
Ficedula_hyperythra	2.8883	11.8471	8.5297	16.4382	43.4136	1.5136	5.963	9.4065
Ficedula_parva	9.2712	37.9418	3.81	6.1398	29.7063	10.4627	0	2.6682
Ficedula_sapphira	3.5587	3.8887	5.6104	36.0819	27.196	5.8112	7.7075	10.1456
Ficedula_strophiata	3.3434	4.7403	1.6107	11.4214	1.6102	10.367	36.2625	30.6444
Ficedula_superciliaris	5.1917	1.7241	7.5862	2.2392	2.4383	12.3005	27.981	40.5391
Ficedula_tricolor	1.7601	8.2037	7.1617	18.8627	1.4443	8.8484	25.7798	27.9393
Ficedula_westermanni	1.2503	18.9953	5.8559	3.1169	34.6614	5.3965	12.3183	18.4055
Heteroxenicus_stellatus	4.6959	24.9034	0.2828	0.7173	6.7849	7.7374	50.7325	4.1458
Larvivora_brunnea	10.5381	3.3809	2.1286	6.8568	2.0026	10.2014	38.2352	26.6563
Leucoptilon_concretum	14.5516	7.3103	1.7038	38.236	29.838	4.1342	0.0663	4.1598
Luscinia_phaenicuroides	1.3383	0.9707	4.7944	1.9291	4.6031	15.9644	68.6629	1.737
Luscinia_svecica	9.0129	7.8975	8.6966	8.6837	7.7875	0.4564	56.4421	1.0234
Monticola_cinclorhyncha	8.4681	3.6389	6.1034	5.5319	8.8165	7.4	17.2078	42.8333
Monticola_rufiventris	4.567	8.2243	2.7176	7.2116	8.7284	8.1962	25.6069	34.7479
Monticola_solitarius	8.4849	11.4683	3.7934	10.6111	9.9819	15.804	14.0304	25.8259
Muscicapa_dauurica	9.484	20.9468	8.7023	6.2555	3.1164	6.2359	39.2727	5.9863
Muscicapa_ferruginea	9.1864	6.8482	10.8197	12.8952	6.1652	3.1033	15.1581	35.8239
Muscicapa_muttui	12.7721	14.3771	4.1273	10.9324	14.1243	8.068	10.1776	25.4211
Muscicapa_sibirica	7.4621	1.5839	1.5711	6.5507	4.866	13.2166	32.2808	32.4689
Myiomela_leucura	5.2632	13.0047	4.1195	12.9066	28.0632	4.7565	9.6518	22.2345
Myophonus_caeruleus	4.6874	11.1196	4.0837	12.6431	0.3321	9.8126	15.6562	41.6652
Niltava_grandis	1.4596	15.5239	4.6342	12.859	14.7357	6.8504	12.6258	31.3114
Niltava_macgrigoriae	2.1725	15.7077	7.3611	24.6706	4.995	4.4322	10.8328	29.8281
Niltava_sundara	8.7401	10.7935	3.1939	16.2585	5.0175	11.6418	19.046	25.3088
Phoenicurus_auroreus	14.8485	1.7188	2.1027	48.9784	4.3389	12.4913	4.3029	11.2185
Phoenicurus_erythrogastrus	1.6941	0.298	2.6023	3.3722	25.8289	5.2007	59.0033	2.0005
Phoenicurus_frontalis	12.5997	2.1989	2.0656	18.7618	0.4619	9.5375	48.4857	5.8889
Phoenicurus_fuliginosus	17.591	20.4763	6.5822	26.6578	0.3616	4.1917	7.7195	16.42
Phoenicurus_hodgsoni	3.6676	4.0529	8.6397	8.3606	0.8479	5.5271	21.6656	47.2385
Phoenicurus_leucocephalus	6.9258	7.2121	0.9279	14.6718	0.8163	12.248	18.8467	38.3515
Phoenicurus_ochruros	13.7382	6.9259	6.8725	13.4071	19.2435	8.4682	16.2597	15.085
Phoenicurus_schisticeps	3.5045	1.6866	2.5382	0.5402	2.9985	16.3165	60.8306	11.5847
Saxicola_caprata	6.4242	3.9928	3.8262	5.4684	2.7315	23.7463	32.5889	21.2219
Saxicola_ferreus	3.1699	4.3752	2.1077	8.6574	1.5308	15.1737	28.2949	36.6904
Saxicola_jerdoni	15.1828	0.4851	2.0348	16.4624	1.2928	4.0366	48.5351	11.9704
Saxicola_leucurus	9.1649	0.3317	17.5425	8.9309	8.555	1.2402	20.596	33.6389
Saxicola_maurus	4.3492	7.6452	1.9303	12.8102	0.8816	3.6163	62.4868	6.2804
Tarsiger_chrysaeus	2.5822	0.8067	1.8813	3.3827	3.7289	8.3782	49.4373	29.8028
Tarsiger_hyperythrus	14.2643	2.7462	5.4225	16.7332	0.6022	3.5396	38.1063	18.5858
Tarsiger_indicus	11.566	0.8364	0.93	9.0196	0.4943	3.4198	52.1487	21.5852
Tarsiger_rufilatus	4.2688	2.0286	1.2822	4.091	4.6175	10.0252	43.3612	30.3256

### Sheet: Table S2
Species	126_elev_contribution	126_max_temp_contribution	126_min_temp_contribution	126_prec_contribution	245_elev_contribution	245_max_temp_contribution	245_min_temp_contribution	245_prec_contribution	370_elev_contribution	370_max_temp_contribution	370_min_temp_contribution	370_prec_contribution	585_elev_contribution	585_max_temp_contribution	585_min_temp_contribution	585_prec_contribution
Anthipes_monileger	15.18	28.94	54.43	1.45	12.41	28.24	56.61	2.75	19.49	21.75	54.51	4.25	20.25	23.05	54.74	1.96
Brachypteryx_cruralis	4.49	27.25	65.28	2.98	3.22	25.38	67.52	3.87	4.12	15.89	78.07	1.93	7.29	24.3	65.01	3.4
Brachypteryx_hyperythra	3.47	5.54	9.58	81.41	2.46	3.66	13.97	79.9	2.33	3.44	11.66	82.57	1.85	2.86	9.82	85.48
Brachypteryx_leucophris	8.86	9.45	68.03	13.65	9.51	12.84	66.31	11.34	15.7	7.14	55.57	21.59	14.73	3.26	69.82	12.2
Calliope_calliope	23.33	53.99	2.15	20.53	18.18	57.41	2.38	22.03	22.97	57.77	0.48	18.77	17.69	60.58	1.99	19.74
Cinclidium_frontale	2.58	35.27	58.93	3.22	2.63	37.42	53.76	6.2	3.46	27.22	67.21	2.11	3.74	27.95	65.88	2.43
Copsychus_saularis	4.06	91.68	1.51	2.76	5	87.45	3.44	4.11	10.73	85.24	1.24	2.79	3.24	91.93	1.45	3.37
Cyornis_magnirostris	31.85	17.27	40.08	10.8	40.88	21.3	34.1	3.71	43.89	22.85	26.79	6.46	36.14	14.37	42.46	7.03
Cyornis_poliogenys	14.38	71.28	8.48	5.86	10.01	66.77	15.25	7.97	20.54	63	10.08	6.37	15.64	66.76	11.13	6.47
Cyornis_rubeculoides	44.7	6.15	44.14	5.01	35.66	13.86	46.71	3.78	49.22	2.77	37.19	10.82	43.3	4.14	45.7	6.86
Cyornis_unicolor	23.77	18.57	53.48	4.18	24.48	22.88	48.1	4.54	26.32	9.47	50.87	13.35	37.19	6.15	52.31	4.35
Cyornis_whitei	19.82	3.37	6.67	70.15	15.54	4.41	7.6	72.46	24.8	6.17	3.47	65.56	39.69	5.49	7.53	47.28
Enicurus_immaculatus	50.24	17.26	28.05	4.46	36.52	12.85	44.28	6.35	58.86	7.41	20.72	13.01	60.92	6.31	27.78	4.99
Enicurus_leschenaulti	26.77	6.91	4.18	62.14	28.18	7.49	5.9	58.43	35.51	6.69	2.03	55.77	31.9	6.32	3.52	58.26
Enicurus_maculatus	15.78	13.8	69.11	1.31	15.8	13.41	69.85	0.94	17.35	8.75	65.78	8.12	19.34	6.79	71.99	1.88
Enicurus_schistaceus	28.11	14.12	54.76	3.01	26.99	14.99	54.74	3.28	30.13	2.8	51.79	15.28	36.63	4.56	54.05	4.77
Enicurus_scouleri	19.35	23.41	53.91	3.33	16.71	16.01	62.1	5.18	16.68	27.51	54.93	0.88	25.33	29.89	41.49	3.29
Eumyias_thalassinus	21.39	2.98	68.51	7.12	23.15	1.75	69.82	5.28	21.62	11.31	64.62	2.45	21.45	9.79	63.04	5.72
Ficedula_albicilla	1.2	73.96	20.59	4.25	4.26	66.7	25.09	3.95	12.94	73.13	11.57	2.36	3.42	79.36	13.2	4.02
Ficedula_hyperythra	40.08	10.91	44.81	4.19	34.82	19.19	36.84	9.14	41.35	5.27	33.96	19.42	53.15	6.46	32.07	8.32
Ficedula_parva	11.79	2.7	41.48	44.03	12.37	5.84	39.73	42.06	20.67	0.21	33.13	45.99	13.76	2.79	48.2	35.25
Ficedula_sapphira	16.64	12.56	56.83	13.97	12.44	11.07	56.03	20.46	21.55	4.01	57.61	16.83	23.09	7.79	52.46	16.66
Ficedula_strophiata	16.21	33.15	48.66	1.98	16.18	36.28	45.97	1.58	20.97	31.94	46.26	0.83	21.64	34.84	42.65	0.86
Ficedula_superciliaris	14.28	21.38	51.94	12.4	15.33	18.96	54.72	10.99	18.06	24	53.7	4.24	15.52	20.57	50.68	13.24
Ficedula_tricolor	12.72	21.9	62.82	2.55	8.06	16.54	72.84	2.55	12.23	20.96	63.43	3.38	14.55	22.74	59.32	3.4
Ficedula_westermanni	25.09	5.14	64.35	5.43	25.51	7.36	63.99	3.14	32.72	8.48	55.01	3.79	31.45	4.31	58.99	5.25
Heteroxenicus_stellatus	0.15	62.34	34.16	3.35	0	56.25	40.4	3.35	0.3	48.07	46.94	4.7	0.98	51.07	47.67	0.28
Larvivora_brunnea	7.8	27.45	51.5	13.25	5.42	27.46	57.2	9.93	8.26	18.15	68.7	4.89	8.41	16.18	64.85	10.56
Leucoptilon_concretum	3.57	1.24	5.8	89.39	16.14	0.72	8.01	75.13	8.24	0.56	7.76	83.44	9.68	3.21	4.99	82.12
Luscinia_phaenicuroides	13.88	55.44	15.26	15.42	9.45	68.5	11.47	10.58	23.94	60	12.58	3.47	8.12	67.89	16.04	7.95
Luscinia_svecica	6.79	74.3	0.88	18.03	10.98	63.31	0.87	24.84	17.33	56.6	3.69	22.38	3.72	69.83	2.45	23.99
Monticola_cinclorhyncha	25.32	9.39	52.57	12.71	23.49	12.35	52.29	11.86	26.56	6.25	63.64	3.55	28.2	6.49	52.88	12.43
Monticola_rufiventris	19.36	19.01	58.17	3.46	17.11	19.82	60.56	2.5	20.85	9.74	68.86	0.55	24.35	10.46	63.1	2.09
Monticola_solitarius	32.45	3.17	52.82	11.56	28.2	5.22	53.52	13.06	36.65	6.8	52.42	4.13	32.97	6.15	46.38	14.5
Muscicapa_dauurica	7.33	25.89	42.07	24.72	11.1	27.25	45.65	16	19.19	41.17	22.72	16.91	11.88	57.27	13.32	17.52
Muscicapa_ferruginea	11.89	3.98	77.84	6.3	14.87	5.15	74.54	5.43	11.36	2.49	84.95	1.2	16.06	6.82	74.08	3.03
Muscicapa_muttui	60.08	2.77	5.57	31.58	36.72	2.86	32.45	27.97	36.55	4.51	23.21	35.73	52.78	1.9	2.97	42.35
Muscicapa_sibirica	16.25	24.16	50.17	9.42	15.85	23.28	52.99	7.88	21.48	20.32	55.51	2.7	19.68	27.16	45.25	7.91
Myiomela_leucura	18.61	4.94	73.71	2.74	22.54	7.27	67.62	2.57	23.39	3.55	68.73	4.33	25.57	1.91	71.08	1.44
Myophonus_caeruleus	24.46	18.69	51.73	5.13	24.76	14.97	56.84	3.42	25.08	25.67	48.59	0.66	28.33	29.88	38.58	3.22
Niltava_grandis	16.39	3.2	79.21	1.19	16.91	4.39	78.11	0.59	16.67	2.8	78.21	2.32	19.72	3.48	75.36	1.44
Niltava_macgrigoriae	28.58	1.54	64.39	5.5	28.81	6.36	62.61	2.22	25.03	5.36	52.06	17.55	28.2	6.2	62.2	3.4
Niltava_sundara	22.44	16.73	58.89	1.94	22.81	13.35	62.62	1.23	22.01	18.59	58.47	0.92	26.64	23.01	49.7	0.66
Phoenicurus_auroreus	35.95	10.5	28.01	25.53	25.05	5.13	28.71	41.11	29.12	7.9	30.49	32.49	23.34	12.61	40.68	23.37
Phoenicurus_erythrogastrus	17.51	58.66	18.85	4.98	29.55	57.73	8.04	4.67	43.9	47.2	3.87	5.03	30.19	55.33	5.69	8.8
Phoenicurus_frontalis	7.47	66.55	18.27	7.72	4.63	72.82	16.2	6.36	8.79	64.88	23.32	3.01	8.71	77.33	11.64	2.32
Phoenicurus_fuliginosus	10.44	7.47	75.72	6.37	14.07	10.36	71.41	4.17	12.58	14.5	70.09	2.83	16.41	6.71	74.09	2.79
Phoenicurus_hodgsoni	18.71	25.16	53.83	2.29	19.75	22.21	55.18	2.86	18.48	26.76	53.75	1.01	21.91	25.24	50.81	2.05
Phoenicurus_leucocephalus	26.1	30.39	38.94	4.58	22.5	34.22	39.3	3.99	24.92	38.03	36.18	0.86	29.27	37.1	28.76	4.87
Phoenicurus_ochruros	27.97	41.33	13.41	17.3	22.61	40.72	12.14	24.53	22.27	42.7	21.2	13.83	25.72	43.53	20.99	9.77
Phoenicurus_schisticeps	9.91	65.99	14.31	9.78	12.36	66.04	14.53	7.07	14.9	59.18	22.34	3.58	13.27	61.66	17.13	7.94
Saxicola_caprata	34.65	35.7	22.6	7.05	38.93	22.06	25.74	13.27	35.17	45.35	15.41	4.08	39.4	40.48	13.98	6.14
Saxicola_ferreus	16.84	13.2	66.35	3.61	15.23	9.57	71.98	3.23	16.91	20.87	61.16	1.06	19.13	19.96	58.4	2.51
Saxicola_jerdoni	76.55	4.51	0.24	18.7	68.19	4	0.12	27.68	84.35	0.03	0	15.62	80.75	2.25	0.02	16.99
Saxicola_leucurus	75.55	4.23	0.16	20.06	66.85	8.68	0.95	23.52	78.44	5.55	0.31	15.69	72.71	9.96	0.16	17.17
Saxicola_maurus	5.7	68.78	7.25	18.27	6.79	57.29	18.17	17.75	5.87	66.79	7.74	19.59	9.31	68.95	8.81	12.93
Tarsiger_chrysaeus	14.38	43.84	40.05	1.72	11.14	43.8	41.76	3.3	16.88	35.03	47.55	0.53	19.72	35.66	43.13	1.49
Tarsiger_hyperythrus	5.85	31.96	52.67	9.51	6.48	31.73	49.92	11.87	6.98	23.34	67.46	2.21	10	21.67	61.58	6.75
Tarsiger_indicus	3.2	38.17	48.43	10.21	3.07	38.6	46.99	11.34	3.81	31.4	61.6	3.19	5.56	36.6	50.39	7.44
Tarsiger_rufilatus	17.98	49.28	30.72	2.03	14.34	49.31	33.46	2.9	19.98	43.11	36.5	0.42	20.13	42.96	34.33	2.57

### Sheet: Table S3
Species	AUC_present	AUC_future_1-2.6	AUC_future_2-4.5	AUC_future_4-6.0	AUC_future_5-8.5
Anthipes_monileger	0.86	0.82	0.82	0.81	0.8
Brachypteryx_cruralis	0.81	0.8	0.79	0.81	0.81
Brachypteryx_hyperythra	0.93	0.9	0.87	0.92	0.89
Brachypteryx_leucophris	0.72	0.7	0.7	0.7	0.7
Calliope_calliope	0.8	0.75	0.76	0.76	0.74
Cinclidium_frontale	0.84	0.82	0.83	0.83	0.81
Copsychus_saularis	0.72	0.71	0.71	0.71	0.71
Cyornis_magnirostris	0.93	0.83	0.83	0.84	0.83
Cyornis_poliogenys	0.78	0.73	0.74	0.72	0.72
Cyornis_rubeculoides	0.72	0.7	0.7	0.69	0.7
Cyornis_unicolor	0.74	0.68	0.69	0.68	0.68
Cyornis_whitei	0.85	0.83	0.82	0.81	0.8
Enicurus_immaculatus	0.74	0.69	0.7	0.68	0.68
Enicurus_leschenaulti	0.83	0.8	0.79	0.8	0.78
Enicurus_maculatus	0.82	0.8	0.79	0.81	0.8
Enicurus_schistaceus	0.8	0.75	0.74	0.74	0.75
Enicurus_scouleri	0.8	0.77	0.77	0.76	0.77
Eumyias_thalassinus	0.74	0.71	0.71	0.7	0.71
Ficedula_albicilla	0.72	0.71	0.71	0.68	0.7
Ficedula_hyperythra	0.68	0.63	0.64	0.63	0.63
Ficedula_parva	0.85	0.87	0.84	0.8	0.8
Ficedula_sapphira	0.76	0.72	0.72	0.7	0.7
Ficedula_strophiata	0.8	0.78	0.78	0.79	0.77
Ficedula_superciliaris	0.86	0.84	0.84	0.82	0.84
Ficedula_tricolor	0.7	0.68	0.69	0.69	0.69
Ficedula_westermanni	0.71	0.68	0.68	0.66	0.67
Heteroxenicus_stellatus	0.9	0.85	0.84	0.85	0.83
Larvivora_brunnea	0.9	0.88	0.87	0.87	0.87
Leucoptilon_concretum	0.93	0.87	0.84	0.84	0.85
Luscinia_phaenicuroides	0.89	0.87	0.88	0.86	0.88
Luscinia_svecica	0.82	0.77	0.77	0.79	0.8
Monticola_cinclorhyncha	0.9	0.89	0.89	0.86	0.88
Monticola_rufiventris	0.79	0.78	0.78	0.78	0.78
Monticola_solitarius	0.7	0.69	0.69	0.68	0.7
Muscicapa_dauurica	0.78	0.71	0.73	0.7	0.73
Muscicapa_ferruginea	0.85	0.8	0.81	0.8	0.79
Muscicapa_muttui	0.78	0.68	0.67	0.68	0.68
Muscicapa_sibirica	0.82	0.82	0.81	0.81	0.81
Myiomela_leucura	0.72	0.7	0.71	0.71	0.71
Myophonus_caeruleus	0.7	0.69	0.7	0.69	0.69
Niltava_grandis	0.77	0.74	0.74	0.74	0.75
Niltava_macgrigoriae	0.7	0.66	0.67	0.66	0.66
Niltava_sundara	0.75	0.74	0.72	0.72	0.73
Phoenicurus_auroreus	0.72	0.66	0.66	0.69	0.68
Phoenicurus_erythrogastrus	0.98	0.97	0.96	0.96	0.96
Phoenicurus_frontalis	0.85	0.81	0.81	0.81	0.8
Phoenicurus_fuliginosus	0.7	0.68	0.67	0.68	0.67
Phoenicurus_hodgsoni	0.78	0.72	0.73	0.74	0.75
Phoenicurus_leucocephalus	0.73	0.72	0.72	0.71	0.72
Phoenicurus_ochruros	0.66	0.65	0.63	0.65	0.67
Phoenicurus_schisticeps	0.94	0.93	0.94	0.94	0.94
Saxicola_caprata	0.7	0.67	0.69	0.69	0.7
Saxicola_ferreus	0.75	0.74	0.74	0.75	0.74
Saxicola_jerdoni	0.91	0.82	0.84	0.83	0.85
Saxicola_leucurus	0.89	0.84	0.83	0.85	0.83
Saxicola_maurus	0.68	0.64	0.65	0.66	0.65
Tarsiger_chrysaeus	0.87	0.86	0.87	0.87	0.87
Tarsiger_hyperythrus	0.89	0.86	0.85	0.86	0.85
Tarsiger_indicus	0.86	0.85	0.84	0.85	0.86
Tarsiger_rufilatus	0.85	0.85	0.85	0.85	0.85
